# DLAB - Deep learning methods for structure-based virtual screening of antibodies

**DOI:** 10.1101/2021.02.12.430941

**Authors:** Constantin Schneider, Andrew Buchanan, Bruck Taddese, Charlotte M. Deane

## Abstract

Antibodies are one of the most important classes of pharmaceuticals, with over 80 approved molecules currently in use against a wide variety of diseases. The drug discovery process for antibody therapeutic candidates however is time-and cost-intensive and heavily reliant on *in-vivo* and *in-vitro* high throughput screens. Here, we introduce a framework for structure-based deep learning for antibodies (DLAB) which can virtually screen putative binding antibodies against antigen targets of interest. DLAB is built to be able to predict antibody-antigen binding for antigens with no known antibody binders.

We demonstrate that DLAB can be used both to improve antibody-antigen docking and structure-based virtual screening of antibody drug candidates. DLAB enables improved pose ranking for antibody docking experiments as well as selection of antibody-antigen pairings for which accurate poses are generated and correctly ranked. We also show that DLAB can identify binding antibodies against specific antigens in a case study. Our results demonstrate the promise of deep learning methods for structure-based virtual screening of antibodies.
