## Supplementary File 1 for "DLAB - Deep learning methods for structure-based virtual screening of antibodies"

PDB codes for the crystal structure data set. Codes in one row share their CDR sequences.
5v8l	5u1f
3u4e
4dqo
4fp8
5umn
5n09	5n0a	5lcv	4utb
4ut6
3ghb	4m1d	3c2a	1q1j
4hf5
4nco	5u7o	5fyl	4tvp	5u7m	3jcc	3jcb
5cez
5w0d
5w08
6ccb	5t3z	5t3x
4o58	4o5i
5w6d
4r2g
4jo3
5t6l	5ghw	5sy8	4g6f	5t80	5t85	4u6g
5wdf
5aco
5esv
5esz
5tfw
3ghe
4nzr
3ztj	3ztn
4ye4
3moa	2p8l	1u8h	2p8p	1u8q	3egs	1u8m	1u8p	1u8l	1u8n	3d0v	1u92	3d0l	3idj	3idg	3lev	2pw2	1u8o	1tjg	3mob	1u8k	2pw1	1u93	1tji	1u8i	3idi	3idm	1u95	3idn	3mod	1u91	2f5b	3drt	1tjh	1u8j
4ydv
5h37	4ut9
5jz7
6bp2
3lzf
4gxu
3p30
6c6z
5ijk
5drz
3csy	5hj3
4xvj
5dup
4zto
5cbe
5cba
5kaq
3whe
5w6g
5uem
4j4p
6bf4
2b1h	2b1a	2b0s
6b0e
6b0g
5a7x	2nxz	1rzj	2ny3	2i5y	5vn3	1yyl	4rqs	2i60	2ny0	2ny5	2nxy	2ny4	2ny2	2ny6	1yym	1gc1	2ny1
3bae	3bkj
4q5z	4m1c	5cjo	4iof
2qad
3f58	1f58
5x08
3lqa
1g9n	1g9m
5eu7
5kw9
4f37
3v6z
2xtj
3mly	3mlz
5vgj
3gi9
4ydk
4ydj
5ukr
4n0y
3idx	3idy
2hrp
5ug0
5dum
2xqb
4xmp
4xny
4c2i
4hcr
5ig7
1n0x	5vn8	3ru8	2ny7
2fx8	4xbe	4wy7	4ngh	2fx9	4xcf	4nhc	2fx7	4xc1	4xc3	4xaw
3eys	3eyu	2ipu	2r0z
3h3p
4odx
5ugy	3sm5
3qa3
1za3
5w23
3h42
4m62
2r0w
5c8j
5vod
4hkx
3skj
3ifo
4uu9
4lf3
3ifp
6apd
6fn1	6fn4
5ush
4hpo
5fgb
3bn9
3pnw
5xf1	5xez	4ers
5fgc
4y5x
5dd0
4ris
4xmm
5d1z
5c0n
2g5b
5bjz
4m8q
4i18
4lsr	4lsq	4lsp
4ybl	4yc2
4hzl
3grw
3ffd
5my4	5myk
4nm8
5csz
5v7j	5utf	5t3s	5uty
4r8w
4rfn	5fcu
2ap2
5k9k
5k9o
6bli
4f15
2otw	2otu
5dur
5wk3
3o2d
3iyw
5bv7	4xwg
1qfu
6b5n	6b5m	6b5o
3wkm
5bk2
1mvu
5v6l
4xmk
6bqb
4yzf
4ywg
4mwf
3x3f
5xcu	5xcs
4hs8
3eyf
4tqe
4zs7
4hha
5jq6
4rfo	5kjr
5w06
4dtg
3gbm	3gbn	5c0s
4u0r	5mi0
4lvh
1hin	1him	1ifh
1ikf
3pjs
4u1g
5dsc
4leo
4m7l
4idj
3eff
5udc
5hdq
3v4v	3v4p
5w9i	5w9m	5w9k	5w9o	5w9j	5w9l	5w9h	5w9p	5w9n
6apb
1mpa	2mpa
5f45
5usl
5tud
1frg
5kvd
4jzj
5bk1
4jhw
4s1r
2zck	2zch	2zcl
5b71
5anm
2gsi
4m5z
6fxn	5y9j
3tt1
2h1p
2ck0	3ck0
4nzt	5cjq	4fqy
4aei
5ggv
1fpt
1h0d
5kvf
5fb8
3kj4
6elu
4cad
5hys	5g64
3ifl	3ifn
5h35
5gmq
5tpn
4xak
3q1s	3fn0
4yk4
5ea0
2vis	2vit	2vir
5xku
4k3j
1ai1
5lqb
2hfg
3g04
1adq
4wuu
4n8c
3ri5	3ria	3rif	3rhw
4n9g
3uji
5dfv
4q0x
5gux	3wfe	3wfc	3o0r	3wfb	3wfd
1w72
1pz5
5b8c	5jxe	5ggs
4ybq
2qql	2qqk
4hix	4onf	4ojf
3pp4
3h0t
4ht1
2i9l
5jw3
1xcq	1n64	1xf5	1ymh	1xct
2qsc
1a3r
6blh
5l6y
3o45
2igf
3hi1
2zuq
4q6i
4h8w
5en2
5vlp
4mhh	4mhj
3ldb	3ld8
4u6h
4hfu
4web	4nx3
4g80
5eor
5eoq
4k24
1afv
1ejo
4xmn
5y11
5nuz
5epm
3qnz
3be1	3bdy
3vga
3mlv	3mlu
4qww
3tt3
3go1
4od2
2oqj
5e94
4rwy
3klh	1r0a	1j5o	1n6q	2hmi	1hys	1n5y	1t03
5vxr
6b0s
6b0a
5lbs	4uta
3loh	4oga	2dtg	3w13	3w12	3w11	5j3h
4p3c	4p3d
3vi4	3vi3
5xmh
1qkz
5o14
4hj0
5vob	5voc
2xra
2qqn
3uc0	3uaj
1egj
5mes
1uwx
1bj1
6b5t	6b5p	6b5s	6b5r
1f90
2jel
3sdy
3ma9	4kht
4khx	3mac
4bz1
4plk	4plj
2y5t
3ulu
5eoc
2w65
4y5y
3jau
2xwt
5wnb	5wna
4rx4
4xnq	4xnm	4xrc
4yhz
5tkj
1cz8
2xzq
5kn5
1qnz
3g6d
1xiw
1i9r
4py8
4i77
4qti
5ggt
5vic
1nfd
1ezv	1kb9	1p84	2ibz	3cxh	1kyo	3cx5
2x7l
4tsa
4tsc
4tsb
3wsq
4f2m
6fax
4ttd
5ken	5kem
4ffz	4ffy
3vrl
5c6t
4hpy
1qfw
4yr6
4dgv	5kzp	4dgy
3iet
4irz
3efd
5vco	4pp2
4g6a	4gaj	4gag
2nz9
3ixy
5kve
3nh7
1nmc	1a14	1nmb
3w9e
3o6m	3o6l
4dke
4o4y
3bsz
2xqy
3kr3
3hr5
5xwd
1fbi
4y5v
2v17
3w2d
2nyy
3gjf
5d1x
5c0r	4hlz
4ki5
4lkx
5i8c
4hs6
1oak	1fns
5i5k
3jcx
3hae
2j4w
5t33
3dvg
3dvn
1xgy
5f96
3eob	3eoa
2r56
4kxz	3eo1
3v52	3uo1	3uyr	3v4u
5igx
4edx
4edw
3b2u	6b3s	3b2v
5t78	5t6p
6b08
4ogy	4ogx
3s35
3lex
3bky
3ley
4jg0	4jg1
5gjt	5gjs
1ce1
3qum
4lvo	4lvn
5kel
4xwo	4xvu	4xtr
1ob1
2fjh
5f6j
3p11	3p0y
4rgm
3fmg
5b3j
5vag
4zfg	4zff
5aum
1ken
3cvh
3wd5
3v7a
3e8u
3bgf
4o9h
1jrh
5vl3
5vl7
5f9w
5f9o
3l5x	3l5w
4u6v
4bz2
3ulv
2a6i
1zea
5vpl	5vph
4dn4
4k2u
4jo2	4jo1
4bh7	4bh8
4xnu	4xp4	4xp9	4xp1	4xph	4xp5	4m48	4xpa	4xnx	4xpf	4xp6
2h2s	2exw	4kkb	2ht4	4kkc	4mqx	2ez0	4ene	3ejz	4lou	1otu	2htl	2exy	2fec	4kjw	5hd8	4kka	1ott	2htk	3ejy	2r9h	4fg6	2ht2	2fed	3det	2h2p	4kk5	2hlf	4kkl	2fee	2ht3	4kk8	4kk6	1ots	4kk9	4kjp	4kjq
5xhv
4jan
4k9e
5mu0	5mu2	5mv4	5mv3	5mub
1sm3
4zs6
5nj6
4zso
4g3y
2r69	2r29
6b0h
3ggw
5myx
4jfz
5nph
5ies
2vxs	5hi3	5hi4	5hhx	5hi5	5hhv
4jqi
5nhr	5nh3	5ngv
4j8r
5dlm
4qci
1n8z	5u6a
1rjl
4k4m
3c09
5d8j
4rgn	4rgo
6aq7
2qr0
3j42
4zfo
1ncd	1ncb	1ncc	1nca
4cmh
4g6m
5lsp
2eh8
3ubx
2h9g
3sge
5o6v
2vwe
5whk
4hg4
3i50
4np4
3pgf
4ps4
4kuc
3ks0
3zkm
2aep	2aeq
4cni
1osp
4lmq
2fjg
5veb
3mnw	3mnz
5xcr	2zpk	5xct	5xcq
5njg	5nj3	6eti
5wdu
3u30
3hb3	3ehb	1ar1
2dd8
2ypv
5uea	4rrp
5vig
4g7v	4g7y
3ze2	2vdo	3nif	2vdm	3ze0	2vdl	3zdz	3nid	3zdy	3ze1	3t3p	3t3m	2vdq	3nig	2vdn	2vdk	3zdx	2vc2	2vdp
3j1s
5tq0	5tq2	5tpw
1kb5
4rau
4m1g
5erw
2zjs
4ma7	4yxh	4h88	4yx2	4yxl	4yxk	4ma8	4dgi
5tbd
5v6m
4jdt
6b7z	5uoe	6b70	6bf7	6bf9
5xs7
5gzo
4tuj	4tuk	4tul
3hi6
4o51
1ztx
5ezo
4zyp	3qwo	3ixt	4jlr
5tru
1cu4
5vcn	4pp1
4xvs	4xvt
4om0
4om1
1yy9
6b9j	5usi
1ktr
4jkp
4olz
4oly	4olu
4olx
4olw
4olv
3u9p
4jzo
5i6x	5i73	5i74	5i75	5i71
5k59
4oqt
4z0x
3wih
4s1s
3hmx
3ve0	3s88
5d1q
4xnz
1orq
4r0l
5sx5	5sx4
3l95
1ggi
3jbq
4jb9
4xh2
3mxw
4ydi
2hh0
2atk	2hvj	5ec1	2jk5	2hg5	5ebl	5e1a	2boc	3stz	1zwi	3fb7	4lbe	2dwe	5vk6	3fb6	2itd	3stl	2p7t	3gb7	3ogc	1r3j	5vke	2itc	5ebw	3or6	3f7v	3hpl	3f7y	5j9p	3f5w	3iga	4msw	4lcu	2bob	5vkh	3fb8	2w0f	1r3i	2dwd	4uuj	3fb5	5ec2	2h8p	2ih3	2nlj	1r3l	2hvk	1r3k
4f3f
3k2u
4yo0	5xcv
5wux
4k94
5mvz
1iqd
1ynt
3opz
4o02
4xgz
1tqc	1tpx	1tqb
5lwy	3wxw
4lu5
4etq
5d96
4okv
3j5m	3se9	4i3s
5x8l	5xxy
5te7	5te4	5te6
1jhl
4dvr
4mxv	4mxw
3raj
4gms
4dw2
4dkf
3mj9
5u8q	5u8r
5bvp	4g6j
3qg6
1nak
1rvf
1sy6
4s1q
2vxq
4jpw
4r3s	4qy8
1fsk
6bdz
1ors	2a0l
3sqo
4hc1
4rav
1mhp
6avq
1jps
6aod
4jpk
2wuc	2wub
4oii
6c6y
2r0l
5ldn
1nsn
1wej
4am0	4al8
4p59
2r0k
4v1d
2ybr	2yc1
2arj
5w3p
5e8d
3v6o
5dwu
5ucb	6ayz
1ahw
4d3c
4l5f
2y6s
4j6r
2bdn
4qhu
1uj3
2adf
4ydl
5cd5
3g5v
1vfb	1a2y	1bvk	1fdl
3cxd	3dsf
2j88
5d72
4zpv	4zpt
5dmg
1g7m
1g7l
1g7j
3s37	3s36
5w0k
3b9k
1kc5
1kcs
4ffw	4ffv
5do2
5bo1
5x0t
1mlc
1kiq
1kip
2jix
3g5y
5kvg
1p2c
4rdq
5w3m	5w3e	5w3l	5w3o
1p4b
1kir
5c7x
3t2n
3bt2	2fd6
5tkk
5jhl
5vyf
4lsu
3ngb	4lss	4lst
4xzu
1kcr
5ikc
2vh5	2uzi
3d85
1fe8
3j70
4hwb
5d93
4liq
1v7n	1v7m
5th9
3nfp
5fec
4wfe	4wfh	4wff
5kte
2iff	1yqv	1bql
1e4x	1e4w
6bit
5d71
3iu3
1z3g
2oz4
5tih
5d70
1fj1
1j1x
5vjq
1j1p
2eks	2eiz	2yss
5ggr
5gis	5gir
5kqv	3w14	4zxb
5tqq	5tr1
3a67
3kj6
1c08	3d9a
1ndm
1ndg
1uac	1ua6
1nbz	1nby
1j1o
5vjo
2dqg
1ic5
2vxt
4ckd	3a6b
1xgt
1xgu
1xgr
1xgp
1xgq
3a6c
1cfs	1hi6	1cfn	1hh9	1cft	1hh6	1bog
4jpv	5v8m	4lsv
4kro
5i9q
2q8b	2q8a
4krp
