## Supplementary File 2 for "DLAB - Deep learning methods for structure-based virtual screening of antibodies"

PDB files used to construct the post-snapshot model data set.
6j11
6j14
6j15
6j5d
6j5f
6j5g
6j6y
6j71
6jbt
6jep
6jfh
6jfi
6jhq
6jhr
6jhs
6jht
6jjp
6jod
6k0y
6k41
6k42
6k5a
6k5d
6k5f
6k5i
6k65
6k68
6k7o
6kn9
6kpf
6kpg
6l62
6lgw
6lhp
6lhq
6lht
6lml
6ln2
6lnt
6lz9
6m58
6nfu
6nfv
6nha
6nij
6nip
6niu
6njl
6njm
6njn
6nm6
6nmr
6nms
6nmu
6nn3
6nnf
6nnj
6nqd
6nyq
6nz7
6o1f
6o39
6o3a
6o3b
6o41
6o9h
6o9i
6oan
6oao
6oc3
6ocb
6oe4
6oe5
6oel
6oge
6ogx
6oij
6oik
6okm
6okn
6okp
6olp
6omm
6oor
6orn
6os9
6osh
6osv
6osy
6ot0
6ot1
6otc
6ous
6oy4
6oz9
6p62
6p65
6p8m
6p8n
6p91
6p95
6pa0
6pci
6pcu
6pdx
6pe8
6pe9
6phb
6phc
6phd
6phf
6pi7
6pis
6plk
6ppg
6pt0
6pv7
6pv8
6pwc
6pxh
6pz8
6pze
6pzf
6pzw
6pzy
6pzz
6q0e
6q0h
6q0i
6q0l
6q0o
6q18
6q1z
6q20
6q23
6qb3
6qb4
6qb6
6qd7
6qd8
6qee
6qex
6qfc
6qig
6qno
6r0x
6r2s
6r8x
6rcu
6rcv
6rps
6s3d
6s3t
6s5a
6s8d
6s8i
6s8j
6snh
6sni
6svl
6t3f
6tou
6txz
6tyb
6tys
6u02
6u0l
6u0n
6u1n
6u2f
6u36
6u38
6u3i
6u59
6u6u
6u9s
6uda
6udj
6udk
6ujb
6ujc
6ukj
6um5
6um6
6um7
6umg
6umx
6uqr
6urh
6usf
6uta
6ute
6uyd
6uye
6uyf
6uyg
6uym
6v4p
6v8x
6v8z
6vel
6vgr
6vja
6vrh
6vrk
6vrl
6vy2
6vzi
6w03
6w2b
6w2c
6w41
6xxv
6y9b
6yla
6ym0
6yor
7bu8
7bua
7bue
7buf
7bz5
